# A comprehensive toolkit to enable MinION sequencing in any laboratory

**DOI:** 10.1101/289579

**Authors:** Miriam Schalamun, David Kainer, Eleanor Beavan, Ramawatar Nagar, David Eccles, John P. Rathjen, Robert Lanfear, Benjamin Schwessinger

**Author notes:** Corresponding authors: Robert Lanfear, Benjamin Schwessinger.

## Abstract

Long-read sequencing technologies are transforming our ability to assemble highly complex genomes. Realising their full potential relies crucially on extracting high quality, high molecular weight (HMW) DNA from the organisms of interest. This is especially the case for the portable MinION sequencer which potentiates all laboratories to undertake their own genome sequencing projects, due to its low entry cost and minimal spatial footprint. One challenge of the MinION is that each group has to independently establish effective protocols for using the instrument, which can be time consuming and costly. Here we present a workflow and protocols that enabled us to establish MinION sequencing in our own laboratories, based on optimising DNA extractions from a challenging plant tissue as a case study. Following the workflow illustrated we were able to reliably and repeatedly obtain > 8.5 Gb of long read sequencing data with a mean read length of 13 kb and an N50 of 26 kb. Our protocols are open-source and can be performed in any laboratory without special equipment. We also illustrate some more elaborate workflows which can increase mean and average read lengths if this is desired. We envision that our workflow for establishing MinION sequencing, including the illustration of potential pitfalls, will be useful to others who plan to establish long-read sequencing in their own laboratories.
