## Supplementary Materials for "A comprehensive toolkit to enable MinION sequencing in any laboratory"

### Sheet: Sheet1
Sample	Qubit ng/ul	Nanodrop ng/ul	260/280	260/230	Size selection?	Library prep kit type	FFPE repair	Input End-Repair [ug]	Input Ligation [ug]	Output Ligation [ug]	Final library input [ng]	Flowcell QC channels	MinKNOW version	Flowcell run time	GB data called	GB >Q10	GB > Q10/GB [%]	N50 >Q10 [kb]	mean readlength >Q10 [kb]	median readlength >Q10 [kb]	max readlength >Q10 [kb]	GB >20KB >Q10	GB >50KB >Q10	GB >100KB >Q10
1	700	763	1.8	1.6	NO	SQK-RAD002	NO	9			9000		1.6.11	50 mins	0.00148871	0.000307849	20.6789		16.2	6.03	1.9	0.000147144	0.000147144	0
2	32	27	1.7	2.2	Blue Pippin	SQK-LSK108 long	NO	1.5	0.68	0.34	340	1104	1.6.11	48 h	3.8	3.3	86.8421	36	27.3	24.7	211	2.8	0.85	0.02
3	62	130	1.7	1.5	NO	SQK-LSK108 long	NO	1.8	1	0.76	500	1199	1.6.11	40 h	4.3	3.7	86.0465	23.5	12.2	6.6	208	2.1	0.6	0.02
4	21	27	2	2.3	Blue Pippin	SQK-LSK108	NO	1			< 0	1193		48 h	0.44	0.32	72.7273	36.3	23.5	20.5
5	210	212	1.9	2	freeze thawing during grinding	SQK-LSK108 long	YES	3.3	4.3	2	2000	1490	1.7.3	48 h	3.6	3.2	88.8889	9.5	5.1	2.8	127	0.77	0.097	0.002
6	57	80	1.7	1	NO	SQK-LSK108	YES	1.6	2	0.8	750	1271	1.7.3	24 h	0.77	0.62	80.5195	31.5	13.5	5.8	206	0.42	0.17	0.01
7	165	209	1.8	2	NO	SQK-LSK108 long	YES	1.3	1.1	0.59	590	867	1.7.3	49 h	3.1	2.3	74.1935	32.4	13.4	5.4	569	1.6	0.6	0.03
8	95	141	1.9	2.2	NO	SQK-LSK108 long	YES	2.5		1.9	1600	1218	1.7.3	48 h	2.8	1.9	67.8571	27.8	12	5.1	205	1.2	0.4	0.02
9	173	270	1.8	2.1	NO	SQK-LSK108 long	YES	2.5	3.5	0.89	890	1161	1.7.3	70 h	6.2	4.7	75.8065	32.5	18.7	12.7	205	3.5	1.1	0.04
10	85	142	1.8	2.2	NO	SQK-LSK108 long	YES	2.6	3.5	0.95	950	1213	1.7.3	70 h	4.2	3.2	76.1905	33	20.1	15	321	2.4	0.7	0.02
11	165	209	1.8	2	NO	SQK-LSK108 long	YES	5	4.7	1.8	950	1253	1.7.3	65 h	5.5	4	72.7273	28.3	12.6	5.6	409	2.6	0.8	0.03
12	102	118	1.8	1.9	NO	SQK-LSK108 long	YES	4		2	1500	1180	1.7.3	20 h	2.3	2.1	91.3043	27.6	13	6.2	182	1.3	0.4	0.02
13	102	118	1.8	1.9	NO	SQK-LSK108 long	YES	2	1.4	0.7	600	1000	1.7.3	60 h	3.2	2.5	78.125	26.3	13.4	7.2	209	1.6	0.4	0.02
14	173	270	1.8	2.1	NO	SQK-LSK108 long	YES	4.9	3.1	1.7	900	1240	1.7.3	55 h	4	2.9	72.5	26.9	12	5.4	183	1.8	0.6	0.02
15	173	270	1.8	2.1	NO	SQK-LSK108 long	YES	4.9	3.1	1.7	900	1080	1.7.7/1.7.3	55 h	2.2	1.6	72.7273	27.7	12.1	5.3	346	1	0.3	0.02
16	178	203	1.8	2.1	NO	SQK-LSK108 long	YES	3.1	2.1	0.97	970	1400	1.7.3	40 h	6.7	5.2	77.6119	26.4	12.8	6.5	402	3.2	0.8	0.01
17	161	208	1.8	2.2	NO	SQK-LSK108 long	YES	3.6	2.3	0.93	930	1311	1.7.3	40 h	7	5.8	82.8571	25.4	11.6	5.3	160	3.5	0.9	0.02
18	182	239	1.8	1.9	NO	SQK-LSK108 long	YES	3.9	2	0.76	760	1450	1.7.3	48 h	7.2	5.5	76.3889	24.8	11.6	5.3	241	3.2	0.8	0.02
19	91	93	1.8	2.2	g-covaris	SQK-LSK108 long	YES	2.6	1.7	0.83	830	1460	1.7.3	48 h	7.7	6.3	81.8182	18.2	11.4	8.7	187	2.8	0.3	0.005
20	138	172	1.8	2	NO	SQK-LSK108 long	YES	5.5	3.3	1.1	1100	1023	1.7.3	45 h	3	2.5	83.3333	24.5	12	6.1	157	1.5	0.3	0.004
21	100	100	1.9	2.4	g-covaris	SQK-LSK108 long	YES	4	3.3	0.75	750	1343	1.7.3	45 h	5.1	4.3	84.3137	18.6	12	9.7	228	2	0.3	0.01
22	131	212	1.8	2.3	NO	SQK-LSK108 long	YES	5.5	2	1	1080	1381	1.7.3	43 h	7	5.8	82.8571	26.5	13.9	8	165	3.7	0.8	0.01
23	188	208	1.8	2.3	NO	SQK-LSK108 long	YES	4	2.1	1.1	1080	1523	1.7.3	60 h	8.5	6.7	78.8235	24.5	12.1	6.4	192	4	0.8	0.01
24	142	188	1.8	2.3	NO	SQK-LSK108 long	YES	4	2	1	1000	1380	1.6.1	60 h	8.6	6.6	76.7442	26.6	13.6	7.8	281	4.2	0.9	0.01
