## Supplementary Materials for "A comprehensive toolkit to enable MinION sequencing in any laboratory"

### Sheet: data 
Extraction ID	Extraction protocol	Extraction protocol link	Flowcell type	Extraction date	Qubit ng/ul	Nanodrop ng/ul	260/280	260/230	Size selection?	input size selection [µg]	Library prep kit type	FFPE repair	Input End-Repair [ug]	Input Ligation [ug]	Final library input [ug]	Flowcell QC channels	Flowcell chemistry version	Flowcell ID	MinKNOW version	Minion ID	ASIC ID	Sample ID	Flowcell run date	Flowcell run time	Notes	albacore version	GB data called	GB > Q7	% > Q7	N50 KB > Q7	mean KB > Q7	median KB > Q7	max KB > Q7	% > 20KB > Q7	% > 50KB > Q7	GB >20KB >Q7	GB >50KB >Q7	GB >100KB >Q7
Ep_B6	Mayjonade	https://www.protocols.io/view/high-molecular-weight-gdna-extraction-for-after-ma-i6vche6	FLO-MIN107	2017-07-16	131	212	1.8	2.3	NO	NA	SQK-LSK108 long	YES	5.5	2	1.08	1381	R9.5	FAH05322	1.7.3	MN22386	20212655	Epauciflora_B6	2017-07-19	43 h	NA	2.0.2	6.6	6.1	92.4242	26.1	13.6	7.8	164.8	57.5758	13.6364	3.8	0.9	0.02

### Sheet: column explanation 
column name	explanation
Extraction ID	A unique ID for each extraction
Extraction protocol	Name to differentiate different extraction protocols
Extraction protocol link	Link to protocols.io with the exact extraction protocol
Extraction date	the date of the extraction
Qubit ng/ul	ng/ul from the qubit before starting library prep
Nanodrop ng/ul	ng/ul from the nanodrop before starting library prep
260/280	280/280 from the nanodrop before starting library prep
260/230	280/230 from the nanodrop before starting library prep
Size selection?	If size selection was used, eg. BluePippin, g-TUBE or NO
input size selection [ug]	ug of DNA input into size selection system
Library prep kit type	required to run albacore. Should be a code something like: SQK-LSK108
FFPE repair	was FFPE repair applied
Input End-Repair [ug]	amount of DNA used for End-repair
Input Ligation [ug]	amount of DNA used for Adaptor Ligation
Final library input [ug]	amount of DNA loaded onto the flowcell for sequencing
Flowcell QC channels	Number of pores available for sequencing (obained during QC before sequencing)
Flowcell chemistry	required to run albacore. Should be a code something like: FLO-MIN106
Flowcell ID	Nanopore's ID of the flowcell (found on flowcell)
MinKNOW version	version of MinKNOW used to run the flowcell
Minion ID	ID of the Minion (get it from MinKNOW)
ASIC ID	ASIC ID (get when MinKNOW is running)
Sample ID	Sample ID from MinKNOW
Flowcell run date	date that the flowcell was started
Flowcell run time	the time in hours that the flowcell was run for
From summary_yaml from minion QC script (https://github.com/roblanf/minion_qc):
albacore version	version of albacore used to call the bases
GB data called	gigabases of basically data
GB >Q7	gigabases of data >Q7 (quality cut off from albacore)
% > Q7	percentage of GB >Q7 of total GB data called
N50 KB > Q7	N50 of >Q7 reads in albacore
mean KB > Q7	mean readlength of >Q7 reads in albacore
median KB > Q7	median readlength of >Q7 reads in albacore
max KB > Q7	longest read >Q7
% > 20KB > Q7	percentage of Q7 reads longer than 20 kb
% > 50KB > Q7	percentage of Q7 reads longer than 50 kb
GB >20KB >Q7	Amount of GB >Q7 longer than 20 kb
GB >50KB >Q7	Amount of GB >Q7 longer than 50 kb
GB >100KB >Q7	Amount of GB >Q7 longer than 100 kb
